# Identification of Malignant Peripheral Nerve Sheath Tumor subtypes with distinct genomic identities

**DOI:** 10.64898/2026.03.31.715523

**Authors:** Miriam Magallón-Lorenz, Juana Fernández-Rodríguez, Helena Mazuelas, Itziar Uriarte-Arrazola, Sara Ortega-Bertrán, Edgar Creus-Bachiller, Judit Farrés-Casas, Aleix Mendez, Eva Rodríguez, Mariona Suñol, Carlota Rovira, Raquel Arnau, Tulio Silva, Juan Carlos Lopez-Gutierrez, Alicia Castañeda, Isabel Granada, Alba Hernández-Gallego, Gustavo Tapia, Maria Saigí, Marc Cucurull, Ignacio Blanco, Claudia Valverde, Cleofé Romagosa, Héctor Salvador, Conxi Lázaro, Meritxell Carrió, Eduard Serra, Bernat Gel

## Abstract

Malignant peripheral nerve sheath tumors (MPNSTs) are aggressive soft-tissue sarcomas arising sporadically or in people with neurofibromatosis type 1 (NF1). Their marked heterogeneity challenges diagnosis and has hampered an integrative view of MPNST molecular pathogenesis. Here, a thorough whole-genome and transcriptome analysis of MPNSTs and the re-analysis of a large independent cohort allowed us to identify three molecular subtypes of MPNSTs (G1-G3) with distinct genomic identities and clinicopathological features. Furthermore, it provided a simple and unifying model of MPNST development, defining a distinct progression path for each group. This work uncovers new genomic aspects of MPNSTs, including the identification of recurrent copy-neutral loss of heterozygosity regions, distinct copy-number profiles among G1-G3, and *CDKN2A*-inactivating translocations in pre-malignant lesions (ANNUBPs). Altogether, these analyses overcome the dominant influence of PRC2 status in MPNST classification and provide a framework for their differential diagnosis and potential precision oncology treatment.

**SIGNIFICANCE:** MPNST is a highly heterogeneous soft-tissue sarcoma with difficult clinical management and no effective systemic therapies. This work defines three molecular subtypes of MPNSTs with distinct development paths and histological and clinical characteristics with potential impact on translational studies and subtype-tailored treatments.
