## Supplementary Table 1 for "Identification of Malignant Peripheral Nerve Sheath Tumor subtypes with distinct genomic identities"

### Sheet: Hoja1
# Table containing all samples analyzed in this paper and if they were previously analyzed in other publications and the available repositories.
Sample name	Alliases	Already mentioned in	NF1/SP	Sample type	Normal pair	WGS	WGS platform	WGS data repository ID	RNA-seq	RNA-seq paltform	RNA-seq data repository ID
Tumor-3	MPNST_NF_08; NF1-08	https://doi.org/10.1007/s00439-021-02296-x; https://doi.org/10.1002/1878-0261.13534	NF1	MPNST		TRUE	BGI	EGAS00001004658	TRUE	BGI	https://doi.org/10.1101/2025.08.13.670072
Tumor-19	MPNST_NF_09; NF1-09	https://doi.org/10.1007/s00439-021-02296-x; https://doi.org/10.1002/1878-0261.13534	NF1	MPNST		TRUE	BGI	EGAS00001004658	TRUE	BGI	This paper
Tumor-14	MPNST_NF_10	https://doi.org/10.1007/s00439-021-02296-x	NF1	MPNST		TRUE	BGI	EGAS00001004658	TRUE	BGI	This paper
Tumor-4			NF1	MPNST		TRUE	BGI	This paper	TRUE	BGI	This paper
Tumor-7	MPNST_NF_12	https://doi.org/10.1007/s00439-021-02296-x	NF1	MPNST	Tumor-7_BLOOD	TRUE	BGI	EGAS00001004658	TRUE	BGI	https://doi.org/10.1101/2025.08.13.670072
Tumor-18	MPNST_NF_13	https://doi.org/10.1007/s00439-021-02296-x	NF1	MPNST		TRUE	BGI	EGAS00001004658	TRUE	BGI	https://doi.org/10.1101/2025.08.13.670072
Tumor-22	SP-01	https://doi.org/10.1002/1878-0261.13534	SP	MPNST		TRUE	BGI	This paper	TRUE	BGI	This paper
Tumor-21	MPNST_SP_02	https://doi.org/10.1007/s00439-021-02296-x	SP	MPNST		TRUE	BGI	EGAS00001004658	TRUE	BGI	This paper
Tumor-10	MPNST_SP_04; SP-04	https://doi.org/10.1007/s00439-021-02296-x; https://doi.org/10.1002/1878-0261.13534	SP	MPNST		TRUE	BGI	EGAS00001004658	TRUE	BGI	https://doi.org/10.1101/2025.08.13.670072
Tumor-1	MPNST_SP_08	https://doi.org/10.1007/s00439-021-02296-x	SP	MPNST		TRUE	BGI	EGAS00001004658	TRUE	BGI	https://doi.org/10.1101/2025.08.13.670072
Tumor-6	MPNST_SP_10	https://doi.org/10.1007/s00439-021-02296-x	SP	MPNST		TRUE	BGI	EGAS00001004658	TRUE	BGI	https://doi.org/10.1101/2025.08.13.670072
Tumor-17			NF1	MPNST	Tumor-17_BLOOD	TRUE	BGI	This paper	TRUE	BGI	https://doi.org/10.1101/2025.08.13.670072
Tumor-20	SP-12A	https://doi.org/10.1186/s12935-025-03845-4	SP	MPNST	Tumor-20_BLOOD	TRUE	BGI	This paper	TRUE	BGI	https://doi.org/10.1101/2025.08.13.670072
Tumor-15	NF1-16B	https://doi.org/10.1186/s12935-025-03845-4	NF1	MPNST	Tumor-15_BLOOD	TRUE	BGI	This paper	TRUE	BGI	https://doi.org/10.1101/2025.08.13.670072
Tumor-12	NF1-16C	https://doi.org/10.1186/s12935-025-03845-4	NF1	MPNST	Tumor-15_BLOOD	TRUE	BGI	This paper	TRUE	BGI	https://doi.org/10.1101/2025.08.13.670072
Tumor-13	SP-05	https://doi.org/10.1002/1878-0261.13534	SP	MPNST		TRUE	BGI	This paper	TRUE	BGI	This paper
Tumor-5	MPNST_SP_07		SP	MPNST		TRUE	BGI	This paper	TRUE	BGI	https://doi.org/10.1101/2025.08.13.670072
Tumor-11	MPNST_NF1_18B		NF1	MPNST		TRUE	BGI	This paper	TRUE	BGI	https://doi.org/10.1101/2025.08.13.670072
Tumor-9	51MPNST		NF1	MPNST		TRUE	BGI	This paper	TRUE	BGI	https://doi.org/10.1101/2025.08.13.670072
Tumor-16	54MPNSTB		NF1	MPNST	Tumor-16_NT	TRUE	BGI	This paper	TRUE	BGI	This paper
ANNUBP-1	22PNF1		NF1	ANNUBP		TRUE	BGI	This paper	TRUE	BGI	https://doi.org/10.1101/2025.08.13.670072
ANNUBP-2	66ANF		NF1	ANNUBP		TRUE	BGI	This paper	FALSE
ANNUBP-6	PNF4_A	https://doi.org/10.1002/humu.23552	NF1	ANNUBP		TRUE	BGI	This paper	FALSE
ANNUBP-7	PNF4_D	https://doi.org/10.1002/humu.23552	NF1	ANNUBP		TRUE	BGI	This paper	FALSE
ANNUBP-3	PNF4II_2	https://doi.org/10.1002/humu.23552	NF1	ANNUBP		TRUE	BGI	This paper	FALSE
ANNUBP-4	38ANF1		NF1	ANNUBP		TRUE	BGI	This paper	TRUE	BGI	https://doi.org/10.1101/2025.08.13.670072
ANNUBP-5	44ANFD		NF1	ANNUBP		TRUE	BGI	This paper	TRUE	BGI	https://doi.org/10.1101/2025.08.13.670072
3PNF	3PNF		NF1	pNF		FALSE			TRUE	BGI	https://doi.org/10.1101/2025.08.13.670072
19PNF	19PNF		NF1	pNF		FALSE			TRUE	BGI	https://doi.org/10.1101/2025.08.13.670072
20PNF1	20PNF1		NF1	pNF		FALSE			TRUE	BGI	https://doi.org/10.1101/2025.08.13.670072
23PNF	23PNF		NF1	pNF		FALSE			TRUE	BGI	https://doi.org/10.1101/2025.08.13.670072
50PNF	50PNF		NF1	pNF		FALSE			TRUE	BGI	https://doi.org/10.1101/2025.08.13.670072
42PNF	42PNF		NF1	pNF		FALSE			TRUE	BGI	https://doi.org/10.1101/2025.08.13.670072
17cNF	cNF2	https://doi.org/10.1172/jci.insight.168826	NF1	cNF		FALSE			TRUE	ILL	syn51476539
1cNF	cNF1	https://doi.org/10.1172/jci.insight.168826	NF1	cNF		FALSE			TRUE	ILL	syn51476539
27cNF	cNF4	https://doi.org/10.1172/jci.insight.168826	NF1	cNF		FALSE			TRUE	ILL	syn51476539
28cNF	cNF3	https://doi.org/10.1172/jci.insight.168826	NF1	cNF		FALSE			TRUE	ILL	syn51476539
Tumor-7_BLOOD			NF1	BLOOD		TRUE	BGI	This paper	FALSE
Tumor-17_BLOOD			NF1	BLOOD		TRUE	BGI	This paper	FALSE
Tumor-20_BLOOD			SP	BLOOD		TRUE	BGI	This paper	FALSE
Tumor-15_BLOOD			NF1	BLOOD		TRUE	BGI	This paper	FALSE
Tumor-15_BLOOD			NF1	BLOOD		TRUE	BGI	This paper	FALSE
Tumor-16_NT			NF1	Normal Tissue		TRUE	BGI	This paper	FALSE
MPNST_33_BLOOD			NF1	BLOOD		TRUE	BGI	This paper	FALSE
MPNST_34_BLOOD			NF1	BLOOD		TRUE	BGI	This paper	FALSE
17cNF_SC	SC_cNF2	https://doi.org/10.1172/jci.insight.168826	NF1	Schwann cell (cNF)		FALSE			TRUE	ILL	syn51476539
1cNF_SC	SC_cNF1	https://doi.org/10.1172/jci.insight.168826	NF1	Schwann cell (cNF)		FALSE			TRUE	ILL	syn51476539
27cNF_SC	SC_cNF4	https://doi.org/10.1172/jci.insight.168826	NF1	Schwann cell (cNF)		FALSE			TRUE	ILL	syn51476539
28cNF_SC	SC_cNF3	https://doi.org/10.1172/jci.insight.168826	NF1	Schwann cell (cNF)		FALSE			TRUE	ILL	syn51476539
SC_6pNF	SC_D	https://doi.org/10.1016/j.celrep.2022.110385	NF1	Schwann cell (pNF)		FALSE			TRUE	ILL	EGAS00001005907
SC_3pNF	SC_A	https://doi.org/10.1016/j.celrep.2022.110385	NF1	Schwann cell (pNF)		FALSE			TRUE	ILL	EGAS00001005907
SC_5pNF	SC_B	https://doi.org/10.1016/j.celrep.2022.110385	NF1	Schwann cell (pNF)		FALSE			TRUE	ILL	EGAS00001005907
S462		https://doi.org/10.1016/j.isci.2023.106096	NF1	MPNST cell line		TRUE	BGI	syn22392179	TRUE	ILL	syn22392179
ST88-14		https://doi.org/10.1016/j.isci.2023.106096	NF1	MPNST cell line		TRUE	BGI	syn22392179	TRUE	ILL	syn22392179
NF90-8		https://doi.org/10.1016/j.isci.2023.106096	NF1	MPNST cell line		TRUE	BGI	syn22392179	TRUE	BGI	syn22392179
NMS-2		https://doi.org/10.1016/j.isci.2023.106096	NF1	MPNST cell line		TRUE	BGI	syn22392179	TRUE	BGI	syn22392179
sNF96.2		https://doi.org/10.1016/j.isci.2023.106096	NF1	MPNST cell line		TRUE	BGI	syn22392179	TRUE	BGI	syn22392179
HS-PSS		https://doi.org/10.1016/j.isci.2023.106096	SP	Other cell line		TRUE	BGI	syn22392179	TRUE	BGI	syn22392179
STS-26T		https://doi.org/10.1016/j.isci.2023.106096	SP	Other cell line		TRUE	BGI	syn22392179	TRUE	BGI	syn22392179
HS-Sch-2		https://doi.org/10.1016/j.isci.2023.106096	SP	Other cell line		TRUE	BGI	syn22392179	TRUE	BGI	syn22392179
SP-01		https://doi.org/10.1002/1878-0261.13534	SP	Other cell line		FALSE			TRUE	ILL	This paper
