## Supplementary Table 3 for "Identification of Malignant Peripheral Nerve Sheath Tumor subtypes with distinct genomic identities"

### Sheet: Hoja1
# Table containing the FISH results after population inspection by an expert. In bold the most common population of cells.
	1p32(CDKN2C)	1q21 (CSK1B)	11p15 (NUP98)	11q23 (KMT2A)
ST88-14	2n(15%) 3n(80%)	3n(15%) 4n(80%), 1q gain	3n(10%) 4n(80%)	2n(90%)
NF90-8	2n(77%) 4n(10%)	4n(77%) 5n(12%) 8n(10%), 1q gain	2n(76%) 4n(19%)	2n(80%) 4n(14%)
SNF96.2	2n(70%) 4n(30%)	2n(70%) 4n(30%)	2n(80%) 4n(20%)	2n(75%) 4n(25%)
