## Supplementary Table 4 for "Identification of Malignant Peripheral Nerve Sheath Tumor subtypes with distinct genomic identities"

### Sheet: Hoja1
# Table containing the normal samples discarded because of quality issues. Sample-.Name = Name of the sample. File.Name = Name of the file as deposited in the repository.
Sample.Name	File.Name
MGH_006_Y_01	S00006N1
MGH_006_Y_02	S00006N1
NAG_026_Y_03	S97VU87J
NAG_026_Y_01	S97VU87J
NAG_026_Y_04	S97VU87J
ROY_046_N_01	SNX78EB9
LIF_006_Y_01	S1YDSQSB
MOF_013_Y_01	S84VID94
MOF_011_N_01	SPQ5J119
MOF_002_Y_01	S9OKI4FS
ROY_022_Y_01	SM1Q7F94
MOF_005_N_02	SQFTYZ5X
ROY_050_N_01	S7CJLE6S
MOF_012_Y_01	SMR9Z5ZN
MOF_012_Y_02	SMR9Z5ZN
TOR_007_N_01	SR45TU35
WUS_020_Y_01	SI7HPQB5
MOF_010_Y_01	S118Q9O8
MOF_008_Y_02	S972W414
MOF_008_Y_01	S972W414
ROY_036_Y_01	SIQO3HZ7
NYU_002_Y_02	SIDA2J7Y
NYU_002_Y_01	SIDA2J7Y
