## Supplementary Table 8 for "Identification of Malignant Peripheral Nerve Sheath Tumor subtypes with distinct genomic identities"

### Sheet: Clinical Information
# Table containing the clinical information about our set of samples. Sample ID as Tumor represent samples diagnosed as MPNST; HUB: Hospital Universitari Bellvitge; HUVH: Hospital Universitari Vall d'Hebron; HUGTiP: Hospital Universitari Germans Trias i Pujol; HSJD: Hospital Sant Joan de Deu; HULP: Hospital Universitario la Paz
Sample ID	Hospital	NF1/SP	Sex	Age	Tumor Site	Detailed Anatomic Location	Specimen Type	Stage at diagnosis	Tumor Grade	Histological classification	Exitus
Tumor-19	HUB	NF1	F	34.9096	Other	Sciatic nerve	Primary	Localized	High grade	Conventional high grade MPNST	YES
Tumor-4	HUB	NF1	F	NA	Thoracic and abdominal wall	Torax	Primary
Tumor-22	HUB	SP	M	88.4521	Other	Laterocervical	Primary	Localized	High grade	Spindle cell/undifferentiated sarcoma	YES
Tumor-21	HUB	SP	F	74.5726	Limbs	Arm	Relapse	Locally advanced	High grade	Non-conventional MPNST	YES
Tumor-10	HUB	SP	M	73.1808	Limbs	Tigh	Primary	Localized	High grade	Conventional high grade MPNST	YES
Tumor-1	HUB	SP		NA
Tumor-3	HUVH	NF1	M	NA	intercostal (RIGHT)	Dorsal	Primary		High grade
Tumor-18	HUVH	NF1		NA			Primary
Tumor-16	HUVH	NF1	M	52.126	intercostal (RIGHT)	11-12 cost	Primary	Localized	High grade		YES
Tumor-13	HUGTiP	SP	M	43.726	Thoracic and abdominal wall	Ribs	Primary	Localized	High grade	Conventional high grade MPNST	YES
Tumor-6	HUGTiP	SP	F	42.4877	Limbs	Wrist	Primary	Locally advanced	High Grade	Non-conventional MPNST	NO
Tumor-11	HULP	NF1	M	17.1973	Limbs	Leg	Relapse
Tumor-14	HSJD	NF1	F	15.4466	Thoracic and abdominal wall	Posterior mediastinum	Primary	Localized	High grade		YES
Tumor-7	HSJD	NF1	F	13.1315	Limbs	left tigh	Primary	Localized	High Grade	Conventional high grade MPNST	NO
Tumor-5	HSJD	SP	M	NA	Thoracic and abdominal wall	Branchial plexus	Relapse
Tumor-17	HSJD	NF1	F	5.26849	Retroperitoneal and abdomen_pelvis	Iliac Fossa	Primary	Localized	Low Grade		NO
Tumor-20	HSJD	SP	F	12.9699	Limbs	Intraoseous (right femur)	Relapse	Locally advanced	High Grade	Conventional MPNST with heterologous elements
Tumor-15	HSJD	NF1	M	18.6329	Head and Neck	cavum	Relapse	Locally advanced	High Grade	Conventional high grade MPNST
Tumor-12	HSJD	NF1	M	19.0767	Limbs	right leg	Primary	Localized	High Grade	Conventional high grade MPNST
Tumor-9	HSJD	NF1	M	10.1096	Retroperitoneal and abdomen_pelvis	Left paravesical	Relapse	Locally advanced	High Grade	Conventional high grade MPNST	YES
ANNUBP-5	HSJD	NF1	M	NA	Thoracic and abdominal wall	Left ribs	ANNUBP		ANNUBP
ANNUBP-4	HSJD	NF1	M	16.1205	Limbs	Inguinal area	ANNUBP	Localized	ANNUBP		NO
ANNUBP-1	HSJD	NF1	M	15.063	Other	Right paravertebral	ANNUBP	Localized	Benign		NO
ANNUBP-2	HSJD	NF1		NA
ANNUBP-6	HUB	NF1	F	NA	Limbs	Right axilary	ANNUBP		ANNUBP
ANNUBP-7	HUB	NF1	F	NA	Limbs	Right axilary	ANNUBP		ANNUBP
ANNUBP-3	HUB	NF1	F	NA	Limbs	Right axilary	ANNUBP		ANNUBP

### Sheet: Histological information
# Table containing the histological information about our set of samples. HUB: Hospital Universitari Bellvitge; HUVH: Hospital Universitari Vall d'Hebron; HUGTiP: Hospital Universitari Germans Trias i Pujol; HSJD: Hospital Sant Joan de Deu; HULP: Hospital Universitario la Paz
Sample ID	Hospital	Initial diagnosis	Detailed diagnosis	Tumor site	Tumor site details	Hipercelularity	Atypia	Architecture loss	Mitosis per 10 HPF	#Mitosis	Necrosis	H/E	S100	Sox10	CD34	H3K27me3	P16	P53
Tumor-19	HUB	Conventional high grade MPNST	MPNST arised in a pNF	Other	Sciatic nerve	YES	YES	YES	>10/10 x	20	FOCAL	X	-	-	-	+	NA	NA
Tumor-4	HUB		NA	Thoracic and abdominal wall	Torax				NA	NA							NA	NA
Tumor-22	HUB	Conventional high grade MPNST	Spindle cell tumor infiltrating adipose tissue	Other	Laterocervical	YES	YES	YES	NA	NA	FOCAL	X	+	+	-	-	NA	NA
Tumor-21	HUB	Non-conventional MPNST	MPNST epithelioid	Limbs	Arm	YES	YES	YES	>10/10 HPF	10 to 12	NO	X	+	+	-		NA	0.2
Tumor-10	HUB	Conventional high grade MPNST	NA	Limbs	Tigh	YES	YES	YES	>10/10 HPF	20	FOCAL	X	-/+	-	-/+	-	NA	NA
Tumor-1	HUB
Tumor-3	HUVH
Tumor-18	HUVH
Tumor-16	HUVH
Tumor-13	HUGTiP	Non-conventional MPNST		Retroperitoneal and abdomen_pelvis	Hip	YES		YES	Mitosis >10/10 HPF	36	YES	X	+		-
Tumor-6	HUGTiP	Conventional high grade MPNST		Thoracic and abdominal wall	Ribs	YES
Tumor-11	HULP
Tumor-14	HSJD			Thoracic and abdominal wall	Chest						YES
Tumor-7	HSJD	Conventional high grade MPNST		Limbs	left tigh	YES	YES	YES	Mitosis >10/10 HPF		YES	X	-	-	-	-	-	0.03
Tumor-5	HSJD			Thoracic and abdominal wall	Branchial plexus
Tumor-17	HSJD	MPNST Low grade		Retroperitoneal and abdomen_pelvis	Iliac Fossa	YES	YES	FOCAL	Mitosis 3-9/10 HPF	4	NO	X	+	-/+	-	-	-	0.05
Tumor-20	HSJD	Conventional MPNST with heterologous elements	Glandular differentiation high grade	Limbs	Intraoseous	YES	YES	YES	Mitosis >10/10 HPF	71	YES	X	-			-	+	0.6
Tumor-15	HSJD	Conventional high grade MPNST		Head and Neck	cavum	YES	YES	YES	Mitosis >10/10 HPF		NO	X	-/+	+	-	-	-	0.15
Tumor-12	HSJD	Conventional high grade MPNST		Limbs	right leg	YES	YES	YES	Mitosis >10/10 HPF		NO	X	-/+	-	-	-	-	0
Tumor-9	HSJD	Conventional high grade MPNST		Retroperitoneal and abdomen_pelvis	Left paravesical	YES	YES	YES	Mitosis >10/10 HPF	13	NO	X	-	-	-	-	-	0
ANNUBP-5	HSJD	ANNUBP		Thoracic and abdominal wall	Left ribs	YES	YES	FOCAL	NO		NO	X	+	-/+	-/+	+	+	0
ANNUBP-4	HSJD	ANNUBP	pNF with focal atypia	Axial skeleton	Inguinal area	NO	YES	NO	NO		NO	X	+	-/+	+	+	-/+	0.05
ANNUBP-1	HSJD	pNF		Other	Right paravertebral	NO	YES	NO	NO		NO	X	+	+	+	+	+	0
ANNUBP-6	HUB	ANNUBP		Axial skeleton	Right axilary	NO	YES				NO	X	+		+		-/+
ANNUBP-7	HUB	ANNUBP		Axial skeleton	Right axilary	NO	YES				NO	X	+		-		-/+
ANNUBP-3	HUB	ANNUBP		Axial skeleton	Right axilary	NO	YES				NO	X	+		-		-/+
ANNUBP-2	HSJD	ANNUBP
